# Large Language Model Consensus Substantially Improves the Cell Type Annotation Accuracy for scRNA-seq Data

**DOI:** 10.1101/2025.04.10.647852

**Authors:** Chen Yang, Xianyang Zhang, Jun Chen

**Affiliations:** Department of Statistics, Texas A&M University, College Station, Texas, 77843, USA; Division of Computational Biology, Department of Quantitative Health Sciences, Mayo Clinic, Rochester, Minnesota, 55905, USA

**Keywords:** Cell type annotation, Collective intelligence, Large language models, Multi-LLM consensus, scRNA-seq, Uncertainty quantification

## Abstract

Different large language models (LLMs) have the potential to complement one another. We introduce an iterative multi-LLM consensus framework for annotating single-cell RNA sequencing data. This framework outperforms the best state-of-the-art method by nearly 15% in mean accuracy (77.3% vs 61.3%) across 50 diverse datasets from 26 tissues, encompassing over 8 million cells. By leveraging cross-model deliberation, our framework quantifies uncertainty, identifies ambiguous clusters for expert review, provides transparent reasoning chains, and minimizes the effort and expertise needed for cell type annotation in large-scale studies. Additionally, our framework enables users to seamlessly integrate new LLMs.
