## Supplemental Table 1 for "Large Language Model Consensus Substantially Improves the Cell Type Annotation Accuracy for scRNA-seq Data"

Stage	Purpose	Template
Initial Annotation	Generate initial cell type predictions based on marker genes	You are a cell type annotation expert. Below are marker genes for different cell clusters in [tissue_name]. 1: [gene_list_1] 2: [gene_list_2] ... For each numbered cluster, provide only the cell type name in a new line, without any explanation.
Consensus Checking	Analyze predictions and calculate uncertainty metrics	You are a cell type annotation expert. Below are different models' predictions for the same cell cluster. Your task is to analyze these predictions and calculate uncertainty metrics. PREDICTIONS: Model 1: [prediction_1] Model 2: [prediction_2] ... IMPORTANT GUIDELINES: 1. Consider predictions as matching if they refer to the same cell type, ignoring differences in: - Formatting (e.g., 'NK cells' …
First Round Discussion	Initial reasoning for cell type prediction using Toulmin model	We are analyzing cluster [cluster_id] with the following marker genes: [cluster_genes] from [tissue_name] Different models have made different predictions: [model_1]: [prediction_1] [model_2]: [prediction_2] ... Please provide your cell type prediction using the Toulmin argumentation model to structure your response: 1. CLAIM: State your clear cell type prediction (e.g., 'This is a T cell') 2. GR…
Subsequent Discussion	Continue deliberation based on previous rounds using Toulmin model	We are continuing the discussion for cluster [cluster_id] (marker genes: [cluster_genes] from [tissue_name]). Previous discussion: [Round 1]: [model_1]: [response_1] [model_2]: [response_2] ... This is round [round_number] of the discussion. Using the Toulmin argumentation model, please structure your response as follows: 1. CLAIM: State your clear cell type prediction (e.g., 'This is a T cell') …
Final Summary	Determine final cell type from discussion	Based on the following discussion, determine the final cell type. ONLY output the cell type name, without any numbers, prefixes, or analysis. The cell type can be a mixture of multiple cell types if necessary. If one model says 'CELL TYPE: NK cells' with detailed reasoning and another just says 'Natural Killer cells', they should be considered the same type. Example good outputs: NK cells T cells…
